# Biosynthetic engineering of the antifungal, anti-MRSA auroramycin

**DOI:** 10.1101/829812

**Authors:** Wan Lin Yeo, Elena Heng, Lee Ling Tan, Yi Wee Lim, Kuan Chieh Ching, De-Juin Tsai, Yi Wun Jhang, Tsai-Ling Lauderdale, Kak-Shan Shia, Huimin Zhao, Ee Lui Ang, Mingzi M. Zhang, Yee Hwee Lim, Fong T. Wong

**Affiliations:** Metabolic Engineering, Functional Molecules & Polymer, Institute of Chemical and Engineering Sciences, A*STAR, Singapore; Molecular Engineering Laboratory, Institute of Bioengineering and Nanotechnology, A*STAR, Singapore; Integrated Bio & Organic Chemistry, Functional Molecules & Polymer, Institute of Chemical and Engineering Sciences, A*STAR, Singapore; National Institute of Infectious Diseases and Vaccinology (DJT & TLL) and Institute of Biotechnology and Pharmaceutical Research (KSS), National Health Research Institutes (NHRI), Taiwan, R.O.C.; Department of Chemical and Biomolecular engineering, Department of Chemistry, Department of Biochemistry, Institute of Molecular and Genomic Medicine, United States; Institute of Molecular and Genomic Medicine, National Health Research Institutes, Taiwan, R.O.C.

**Keywords:** combinatorial biosynthesis, *Streptomyces*, polyene macrolactam

## Abstract

Using an established CRISPR-Cas mediated genome editing technique for streptomycetes, we explored the combinatorial biosynthesis potential of the auroramycin biosynthetic gene cluster in *Streptomyces roseoporous.* Auroramycin is a potent anti-MRSA polyene macrolactam. In addition, it also displays antifungal activities, which is unique among structurally similar polyene macrolactams, such as incednine and silvalactam. In this work, we employed different engineering strategies to target glycosylation and acylation biosynthetic machineries within its recently elucidated biosynthetic pathway. Six auroramycin analogs with variations in C-, N-methylation, hydroxylation and extender units incorporation were produced and characterized. By comparing the bioactivity profiles of these analogs, we determined that unique disaccharide motif of auroramycin is essential for its antimicrobial bioactivity. We further demonstrated that C-methylation of the 3, 5-*epi*-lemonose unit, which is unique among structurally similar polyene macrolactams, is key to its antifungal activity.
