## Supplemental Table S1 for "Biosynthetic engineering of the antifungal, anti-MRSA auroramycin"

### Sheet: Sheet1
	Sequences	Comments
Diagnostic PCR and sequencing
	agagcggtttcgagctcacgaccgatgtcg	PCR of target genomic loci for auroramycin BGC
	tcgagctgctgtctcgccagatcacggg
	caccacagtgccagtaggtctggtacggta	Sequencing primer for edited genomic region
	agcggatcgtcgggaacgaggagct	PCR of target genomic loci for S. roseosporus S4KO
	agtggccgatcaccacgtcgggttcgac
	gactctacgcggagttcaaggaacccc	Sequencing primer for edited genomic region (S. roseosporus S4KO)
	tggaccatcctcagctggaagaacct	PCR of target genomic loci for S. roseosporus S5KO
	agatgatgggctgctcccagacccgta
	gtgatcggaaatagtctgctgccgat	Sequencing primer for edited genomic region (S. roseosporus S5KO)
	tctacaacatcggcggcggtacggagctga	PCR of target genomic loci for S. roseosporus S10KO
	cagacaggccgtcagtacgtcgttgt
	accaaggggaacgtgatcctgcagta	Sequencing primer for edited genomic region (S. roseosporus S10KO)
	atccactcgatctggcgcagcgtgta	PCR of target genomic loci for S. roseosporus S13KO
	gcctgcatcatgctgatcaacagcct
	tgcgaagcggtccgccttttccttgt	Sequencing primer for edited genomic region (S. roseosporus S13KO)
	tagaaagcccgcctccacgggagttct	PCR of target genomic loci for S. roseosporus S12KO
	gagttcctcctcgaactccttcacca
	tcagcgcctgtgttcccagttccaga	Sequencing primer for edited genomic region (S. roseosporus S12KO)
	atcaacatggactcccgtaccgtcct	PCR of target genomic loci for S. roseosporus CMT deletion
	cgtggcgatcacttcgatgtcgaggt
	tccgagcacagcctcgggtcgatctgata	Sequencing primer for edited genomic region (S. roseosporus CMT deletion)
	ttcctgatcggcgaccactgcaaggt	PCR of target genomic loci for S. roseosporus NMT deletion
	tctggaactgggaacacaggcgctga
	acggcacggtcagcagaatacgcata	Sequencing primer for edited genomic region (S. roseosporus NMT deletion)
	acaccctggaactgctcacagcgttg	PCR of target genomic loci for S. roseosporus M123KO
	ggaaagacgaacacggtttttccgtgca
	atccggtcatggtgatggcttcggta	Sequencing primer for edited genomic region (S. roseosporus M123KO)
	taccgaagccatcaccatgaccggat	PCR of target genomic loci for S. roseosporus AT6null
	acggagtcgaagccgacctccttgaa
	taccgaactgctcgaccggtccgaggtgtt	Sequencing primer for edited genomic region (S. roseosporus AT6null)
	ataccgacccgctcgattccgagaat	PCR of target genomic loci for S. roseosporus AT9null
	gtctccctggtcagctcgtgcagatt
	tcctcggtcgcgttgattccgaccat	Sequencing primer for edited genomic region (S. roseosporus AT9null)
	tggaatctgcacgagctgaccaggga	PCR of target genomic loci for S. roseosporus AT10null
	tcagcttctcctcggtgagcgaggtca
	atgggacgtgaactgtacgccgcctt	Sequencing primer for edited genomic region (S. roseosporus AT10null)
	aaaccgtcgacatcggcgctctgtac	PCR of target genomic loci for S. roseosporus O1KO
	tcctggagctgccggtacgaaagaag
	ttccctctcaacgcgaacaagaaggt	Sequencing primer for edited genomic region (S. roseosporus O1KO)
Construction of editing plasmids
	ACGCcccgtacatgcattgaacga	PS sequence for R22 LuxR
	AAACtcgttcaatgcatgtacggg
	AGAACTACACGACTGGATACTGACTTTTCACttggtggcgaggtagaagtggcc	PCR of R22 LuxR left flank
	TACGACAGCGTGCAGGACTGGGGGAGTTatgaggccttttgacggtcgaagacgacttc
	AAAGCAGAGACCGTTCGAATGTGAACAgggccacgtttttaataccccgtgacct	PCR of R22 LuxR right flank
	TCTAGAGCTAGCATGCATATGAAGCTTgatgaccaagctgtacgagaacacgttcc
	ACGCtgtacaccccgattccctgg	PS sequence of S4KO
	AAACccagggaatcggggtgtaca
	TCTAGAGCTAGCATGCATATGAAGCTTagtgaccgcggagtggatcgagcg	PCR of S4KO left flank
	tacacgactggatactgacttttcacACTAGtacgaggtgcggagcgatgggtgac
	tcacccatcgctccgcacctcgtaCTAGTagcacaccgccggcacaccgtg	PCR of S4KO right flank
	AACTACACGACTGGATACTGACTTTTCACcagcgtcgactgcaccacgtccac
	ACGCtccggcgaggagttcggaga	PS sequence of S5KO
	AAACtctccgaactcctcgccgga
	TCTAGAGCTAGCATGCATATGAAGCTTtgcgcgcgtcgtcgttgacgtgc	PCR of S5KO left flank
	acacgactggatactgacttttcacACTAGTgcgcatgcagttctccaatagttcggc
	aactattggagaactgcatgcgcACTAGTcgctccgccgcgaccatttaggggtt	PCR of S5KO right flank
	AACTACACGACTGGATACTGACTTTTCACcggatcttcccggagtccaccgagta
	ACGCgtggcggccgtacgcatgct	PS sequence of S10KO
	AAACagcatgcgtacggccgccac
	TCTAGAGCTAGCATGCATATGAAGCTTcatcctcggcatcctcgtcaaggagtt	PCR of S10KO left flank
	acacgactggatactgacttttcacACTAGTaggcccttcctgacagattcctgtattgg
	aatacaggaatctgtcaggaagggcctACTAGTacggactacgcctcggacagcct	PCR of S10KO right flank
	AACTACACGACTGGATACTGACTTTTCACagaaccgggccggtgtccgcgat
	ACGCagcatctccttcgccatgga	PS sequence of S13KO
	AAACtccatggcgaaggagatgct
	TCTAGAGCTAGCATGCATATGAAGCTTgcgtgcacgtcacgcatgaactgcac	PCR of S13KO left flank
	ACTAGTgtgaaaagtcagtatccagtcgtgtag
	ttgagaaaccggttgggaaggcagagatgaccacggacagcgagagcgtg	PCR of S13KO right flank
	TACACGACTGGATACTGACTTTTCAgtacggttcggtgcggtggcagct
	ACGCGGGCTGAGTTCGAGCCATGT	PS sequence of S12KO
	AAACACATGGCTCGAACTCAGCCC
	TCTAGAgctagcatgcatatgaagcttacacggacgccctgctcgactacttct	PCR of S12KO flank
	aactacacgactggatactgacttttcactcactgccgtggagttcgtagtgcga
	TACACGACTGGATACTGACTTTTCAgtacggttcggtgcggtggcagct	PCR of S13KO flank
	TCTAGAgctagcatgcatatgaagcttacacggacgccctgctcgactacttct
	ACGCgcaggctcggcatgcagaaa	PS sequence of CMT deletion
	AAACtttctgcatgccgagcctgc
	Agctagcatgcatatgaagcttcggacgtgctccggtcacagacg	PCR of CMT left flank
	aatccaggttcacgacggtcggcaACTAGTgaggctgtccgaggcgtagtccgtg
	TGCAGGACTGGGGGAGTTatgACTAGTtgccgaccgtcgtgaacctggattcc	PCR of CMT right flank
	aactacacgactggatactgacttttcacctggtagaggcggtagatgtagtcgc
	ACGCctgcgcgaaatcggagtaat	PS sequence of NMT deletion
	AAACattactccgatttcgcgcag
	TCTAGAgctagcatgcatatgaagctttcctcggacctcatcgcactcgccta	PCR of NMT left flank
	ctacacgactggatactgacttttcacACTAGTgagtgcacctgggagtacctcacggaa
	ttccgtgaggtactcccaggtgcactcACTAGTcccaagcgtgaggtggcgaacagg	PCR of NMT right flank
	aactacacgactggatactgacttttcacggtgaccgcaaggccaagatcgtcac
	ACGCTGGGGCTACGAGACCAACTT	PS sequence of M123 KO
	AAACAAGTTGGTCTCGTAGCCCCA
	TGTTCACATTCGAACGGTCTCTGCaaccttcggccccgaagggaccac	PCR of M123 KO left flank
	cacgactggatactgacttttcacACTAGTtccacaccttccttgttggacacgcga
	tcgcgtgtccaacaaggaaggtgtggaatggtcgagggagggctcctcgg	PCR of M123 KO right flank
	aagaactacacgactggatactgacttttcacccgttgctggcgccgtcctggtt
	ACGCcggcgatctcgccctgcgag	PS sequence of AT6null
	AAACctcgcagggcgagatcgccg
	TCTAGAgctagcatgcatatgaagcttgcgaacgaggacaagctgcgcgcatat	PCR of AT6null flank
	AACTACACGACTGGATACTGACTTTTCACcgtcgaggcaggcgttcccggt
	ACGCgggacaggatgccggcgaca	PS sequence of AT9null
	AAACtgtcgccggcatcctgtccc
	TCTAGAgctagcatgcatatgaagcttactggaaaggcacgaatgtgccagcc	PCR of AT9null flank
	AACTACACGACTGGATACTGACTTTTCACcggcagcgttcgtcacgcagcca
	ACGCaggcgacctgccccagcaac	PS sequence of AT10null
	AAACgttgctggggcaggtcgcct
	tacctgctcggccacGccggcggcgagatc	PCR of AT10null flank
	gatctcgccgccggCgtggccgagcaggta
	accggattcggtcaacgcGcagttgctggggcaggtc	primers for AT10 PAM quikchange
	gacctgccccagcaactgCgcgttgaccgaatccggt
	ACGCgcgcagccgcttgagcagtt	PS sequence of O1 KO
	AAACaactgctcaagcggctgcgc
	AGAGCTAGCATGCATATGAAGCTTgtgctcggcgccgcacgccctt	PCR of O1 KO left flank
	acgatgagcacggaaaagcggataACTAGTtggtaggagcccccgacggcagg
	GCAGGACTGGGGGAGTTatgACTAGTtatccgcttttccgtgctcatcgtggc	PCR of O1 KO right flank
	ACACGACTGGATACTGACTTTTCACgcgtctcgaagttccgcatgctcatc
Construction of editing plasmids for in vitro reaction (GT)
	GTTTAACTTTAAGAAGGAGATATACCatgcgcgttctgttcacggtcttcgcg	pET28-AUrS13 C his
	AAGCTTGTCGACGGAGCTCGAATTCGCccggctgtcccgccctcgatgc
	AAAAAACATatgaccaggtatcagatcgacccgagg	pET21-AurS12 C his
	ttttttGAATTCGCagcagcggcgacgagcgggtacc
	AAAAAACATatgaccaggtatcagatcgacccgagg	pET21-AurS12 no his
	ttttttGAATTCTCAagcagcggcgacgagcgggtacc
Construction of editing plasmids for in vitro reaction (AT)
	aaaaaacatatggacggcgtactgccctggctgc	pET28-AT10 long
	TTTTTTAAGCTTGTCGACGGAGCTCGAATTCgccgcgccgcccgacgccctgacg
	GCCCATGGTATATCTCCTTCTTAAAGTTAAAC	pET28-DszD ACP1
	CGAAAGGAAgctgagttggctgctg
		pET28-DEBS ACP3
